# CIAlign - A highly customisable command line tool to clean, interpret and visualise multiple sequence alignments

**DOI:** 10.1101/2020.09.14.291484

**Authors:** Charlotte Tumescheit, Andrew E. Firth, Katherine Brown

**Affiliations:** Department of Pathology, University of Cambridge, Cambridge, UK

**Keywords:** Multiple sequence alignment, alignment quality, Python tool, comparative genomics, transcriptomics, phylogenetics

## Abstract

**Background:** Throughout biology, multiple sequence alignments (MSAs) form the basis of much investigation into biological features and relationships. These alignments are at the heart of many bioinformatics analyses. However, sequences in MSAs are often incomplete or very divergent, which leads to poorly aligned regions or large gaps in alignments. This slows down computation and can impact conclusions without being biologically relevant. Therefore, cleaning the alignment by removing these regions can substantially improve analyses. Manual editing of MSAs is very widespread but is time-consuming and difficult to reproduce.

**Results:** We present a comprehensive, user-friendly MSA trimming tool with multiple visualisation options. Our highly customisable command line tool aims to give intervention power to the user by offering various options, and outputs graphical representations of the alignment before and after processing to give the user a clear overview of what has been removed.

The main functionalities of the tool include removing regions of low coverage due to insertions, removing gaps, cropping poorly aligned sequence ends and removing sequences that are too divergent or too short. The thresholds for each function can be specified by the user and parameters can be adjusted to each individual MSA. CIAlign is designed with an emphasis on solving specific and common alignment problems and on providing transparency to the user.

**Conclusion:** CIAlign effectively removes problematic regions and sequences from MSAs and provides novel visualisation options. This tool can be used to refine alignments for further analysis and processing. The tool is aimed at anyone who wishes to automatically clean up parts of an MSA and those requiring a new, accessible way of visualising large MSAs.
