## Supplementary Table 1 for "CIAlign - A highly customisable command line tool to clean, interpret and visualise multiple sequence alignments"

Parameter	Default	EvolvAGene – Stringent	EvolvAGene – Moderate	EvolvAGene – Relaxed	INDELible – Stringent	INDELible – Moderate	INDELible – Relaxed	BadRead – Moderate
crop_ends_mingap_perc	0.05	0.01	0.02	0.05	0.01	0.02	0.05	0.02
remove_divergent_minperc	0.65	0.7	0.65	0.5	0.5	0.4	0.4	0.25
insertion_min_size	3	1	3	5	1	3	5	3
insertion_max_size	200	100	100	100	100	100	100	100
remove_min_length	50	100	50	50	75	50	50	50
